# Bacteria sense virus-induced genome degradation via methylated mononucleotides

**DOI:** 10.1101/2025.11.05.686725

**Authors:** Ilya Osterman, Bohdana Hurieva, Sarit Moses, Alla H. Falkovich, Maxim Itkin, Sergey Malitsky, Erez Yirmiya, Rotem Sorek

## Abstract

Phages often degrade the genome of their bacterial host to individual nucleotides and use these nucleotides to build their own genome. In this study, we describe a bacterial defense system that directly senses phage-mediated host genome degradation. This system, called Metis, aborts phage infection once it detects the accumulation of the modified mono-nucleotide N⁶-methyl-deoxyadenosine monophosphate (m⁶dAMP). As methylation of deoxy adenosines occurs only in the context of the DNA polymer, intracellular accumulation of m⁶dAMP serves as a definitive signal that the host genome has been degraded to its individual constituents. In type I Metis, sensing of m⁶dAMP activates an NAD^+^ diphosphatase, leading to rapid NAD⁺ depletion and cessation of the infection process; while the effector in type II Metis is a transmembrane-spanning protein whose toxicity is triggered in response to the modified mono-nucleotide. We further show that Metis defense depends on endogenous DNA methylases, and that phages can escape Metis via mutations that inactivate phage-mediated host genome degradation. Our results demonstrate how molecular byproducts released during virus-induced cell exploitation can be used as specific danger signals that trigger host immunity.
