## Supplementary tables for "Bacteria sense virus-induced genome degradation via methylated mononucleotides": Supplementary table 2 Primers used in this study.xlsx

### Sheet: primers
Name	Forward/Reverse	Sequence	For construct	Template for PCR	Comment
IO682	F	gcgGCAAAAGCTGATGAACAATGTCCAAG	Metis 401675 MisA W39A	Metis 401675	Amplification for KLD assembly
IO683	R	CCATCCCCACCAAACTGAGCC	Metis 401675 MisA W39A	Metis 401675	Amplification for KLD assembly
IO684	F	gagGATTTGGTCACACCCGCCGG	Metis 401675 MisA R9E	Metis 401675	Amplification for KLD assembly
IO685	R	GAAACGAAGAATGATAGTTTTGCAATTCAT	Metis 401675 MisA R9E	Metis 401675	Amplification for KLD assembly
IO572	R	TTAGTCCAGTATAATTTCACCATTATGTTCAATGG	Metis 401675 MisA-alone	Metis 401675	Amplification for KLD assembly
IO573	F	taagaattcccaggcatcaaataaaacg	Metis 401675 MisA-alone	Metis 401675	Amplification for KLD assembly
IO574	R	gcctggagatccttactcgagtttggatccTCAAATCACATCCAAAATCTCGCTAAATTTA	Metis 401675 MisB-alone	Metis 401675	Amplification of the backbone for Gibson assembly, MisB
IO576	F	caaaagatcttttaagaaggagatatacatATGAAAAAACTGTTGATAACTGATCTTGATAAC	Metis 401675 MisB-alone	Metis 401675	Amplification of the backbone for Gibson assembly, MisB
IO429	F	TAGGGATCCAAACTCGAGTAAGGATC	Metis 401675 MisB-alone	pBb6Ac	Amplification of the backbone for Gibson assembly, backbone of pBb6Ac
IO575	R	atgtatatctccttcttaaaagatcttttgaattcgg	Metis 401675 MisB-alone	pBb6Ac	Amplification of the backbone for Gibson assembly, backbone of pBb6Ac
