## Supplementary tables for "Bacteria sense virus-induced genome degradation via methylated mononucleotides": Supplementary table 3 Strains, plasmids and phages used in this study_Metis.xlsx

### Sheet: Plasmids, Strains, Phages
Plasmids
Name	Ori	Antibiotic resistance	Inducer	Origin	Backbone	Comment
pBAD	colE1	Ampicillin	Arabinose	Thermofisher, catalogue no. 43001	pBAD/HisA	Empty plasmid
Metis 401675	colE1	Ampicillin	Arabinose	This study, Genscript	pBAD/HisA	Expression of the Metis 401675
Metis 402837	colE1	Ampicillin	Arabinose	This study, Genscript	pBAD/HisA	Expression of Metis 402837
Metis E308	colE1	Ampicillin	Arabinose	This study, Genscript	pBAD/HisA	Expression of Metis E308
Metis UNC302MFCol5.2	colE1	Ampicillin	Arabinose	This study, Genscript	pBAD/HisA	Expression of Metis UNC302MFCol5.2
pET28-His-bdSUMO-MisA	colE1	Kanamycin	IPTG	This study,Twist Bioscience	pET28 His BdSUMO	Expression and purification of MisA (Metis 402837)
pET28-His-bdSUMO-MisB	colE1	Kanamycin	IPTG	This study,Twist Bioscience	pET28 His BdSUMO	Expression and purification of MisB (Metis 401675)
Metis 401675 MisA R9E	colE1	Ampicillin	Arabinose	This study, Genscript	pBAD/HisA	Expression of the Metis 401675 with mutated MisA
Metis 401675 MisA W39A	colE1	Ampicillin	Arabinose	This study, Genscript	pBAD/HisA	Expression of the Metis 401675 with mutated MisA
Metis 401675 MisA N288A	colE1	Ampicillin	Arabinose	This study, Genscript	pBAD/HisA	Expression of the Metis 401675 with mutated MisA
Metis 401675 MisA D251A	colE1	Ampicillin	Arabinose	This study, Genscript	pBAD/HisA	Expression of the Metis 401675 with mutated MisA
Metis 401675 MisA H289A	colE1	Ampicillin	Arabinose	This study, Genscript	pBAD/HisA	Expression of the Metis 401675 with mutated MisA
Metis 401675 MisA H467A	colE1	Ampicillin	Arabinose	This study, Genscript	pBAD/HisA	Expression of the Metis 401675 with mutated MisA
Metis 401675 MisA-alone	colE1	Ampicillin	Arabinose	This study, Genscript	pBAD/HisA	Expression of the Metis 401675 with deletion of MisB
Metis 401675 MisB-alone	p15a	Chloramphenicol	IPTG	This study	pBb6Ac	Expression of the Metis 401675 with deletion of MisA
Metis 401675 MisB D8N	colE1	Ampicillin	Arabinose	This study, Genscript	pBAD/HisA	Expression of the Metis 401675 with mutated MisB
Metis 401675 MisB D10N	colE1	Ampicillin	Arabinose	This study, Genscript	pBAD/HisA	Expression of the Metis 401675 with mutated MisB
Metis UNC302MFCol5.2 MisC L110A	colE1	Ampicillin	Arabinose	This study, Genscript	pBAD/HisA	Expression of the Metis UNC302MFCol5.2 with mutated MisC
Metis UNC302MFCol5.2 MisB D9N	colE1	Ampicillin	Arabinose	This study, Genscript	pBAD/HisA	Expression of the Metis UNC302MFCol5.2 with mutated MisB
Strains
Strain number	Name	Species	Strain	Antibiotic resistance	Plasmid (Integration locus for B. subtilis)	Reference
-	DH5α	E. coli	DH5α			NEB #C2987H
1	MG1655	E. coli	MG1655			DSM 18039
634	MG1655 no system	E. coli	MG1655	Ampicillin	pBAD	This study
382	MG1655 Metis 401675	E. coli	MG1655	Ampicillin	Metis 401675	This study
383	MG1655 Metis 402837	E. coli	MG1655	Ampicillin	Metis 402837	This study
385	MG1655 Metis E308	E. coli	MG1655	Ampicillin	Metis E308	This study
380	MG1655 Metis 2862600	E. coli	MG1655	Ampicillin	Metis 2862600	This study
120	BW25113	E. coli	BW25113			DSM 27469
503	Δdam	E. coli	JW3350 (BW25113 background)	Kanamycin		Keio collection
504	Δdcm	E. coli	JW1944 (BW25113 background)	Kanamycin		Keio collection
257	BW25113 no system	E. coli	BW25113	Ampicillin	pBAD	This study
505	Δdam no system	E. coli	JW3350 (BW25113 background)	Ampicillin, Kanamycin	pBAD	This study
507	Δdcm no system	E. coli	JW1944 (BW25113 background)	Ampicillin, Kanamycin	pBAD	This study
519	BW25113 Metis 401675	E. coli	BW25113	Ampicillin	Metis 401675	This study
506	Δdam Metis 401675	E. coli	JW3350 (BW25113 background)	Ampicillin, Kanamycin	Metis 401675	This study
509	Δdcm Metis 401675	E. coli	JW1944 (BW25113 background)	Ampicillin, Kanamycin	Metis 401675	This study
2513	LOBSTR-BL21	E. coli	LOBSTR-BL21(DE3)-RIL cells			EC1002 Kerafast, USA
401	LOBSTR-BL21 SumoMisA	E. coli	LOBSTR-BL21(DE3)-RIL cells	Kanamycin	pET28-His-bdSUMO-MisA	This study
602	LOBSTR-BL21 SumoMisB	E. coli	LOBSTR-BL21(DE3)-RIL cells	Kanamycin	pET28-His-bdSUMO-MisB	This study
521	BW25113 Metis UNC302MFCol5.2	E. coli	BW25113	Ampicillin	Metis 2862600	This study
522	Δdam Metis UNC302MFCol5.2	E. coli	JW3350 (BW25113 background)	Ampicillin, Kanamycin	Metis 2862600	This study
498	MG1655 Metis 401675 MisA R9E	E. coli	MG1655	Ampicillin	Metis 401675 MisA R9E	This study
499	MG1655 Metis 401675 MisA W39A	E. coli	MG1655	Ampicillin	Metis 401675 MisA W39A	This study
644	MG1655 Metis 401675 MisA N288A	E. coli	MG1655	Ampicillin	Metis 401675 MisA N288A	This study
645	MG1655 Metis 401675 MisA D251A	E. coli	MG1655	Ampicillin	Metis 401675 MisA D251A	This study
646	MG1655 Metis 401675 MisA H289A	E. coli	MG1655	Ampicillin	Metis 401675 MisA H289A	This study
647	MG1655 Metis 401675 MisA H467A	E. coli	MG1655	Ampicillin	Metis 401675 MisA H467A	This study
388	MG1655 Metis 401675 MisA-alone	E. coli	MG1655	Ampicillin	Metis 401675 MisA-alone	This study
389	MG1655 Metis 401675 MisB-alone	E. coli	MG1655	Chloramphenicol	Metis 401675 MisB-alone	This study
648	MG1655 Metis 401675 MisB D8N	E. coli	MG1655	Ampicillin	Metis 401675 MisB D8N	This study
649	MG1655 Metis 401675 MisB D10N	E. coli	MG1655	Ampicillin	Metis 401675 MisB D10N	This study
651	MG1655 Metis UNC302MFCol5.2	E. coli	MG1655	Ampicillin	Metis UNC302MFCol5.2	This study
652	MG1655 UNC302MFCol5.2 MisC L110A	E. coli	MG1655	Ampicillin	Metis UNC302MFCol5.2 MisC L110A	This study
653	MG1655 UNC302MFCol5.2 MisB D9N	E. coli	MG1655	Ampicillin	Metis UNC302MFCol5.2 MisB D9N	This study
Phages
Name	Host	Life cycle	Type	Comment
T2	E. coli	Lytic	dsDNA	Wild type
T4	E. coli	Lytic	dsDNA	Wild type
T5	E. coli	Lytic	dsDNA	Wild type
T6	E. coli	Lytic	dsDNA	Wild type
T7	E. coli	Lytic	dsDNA	Wild type
SECphi4	E. coli	Lytic	dsDNA	Wild type
SECphi6	E. coli	Lytic	dsDNA	Wild type
SECphi18	E. coli	Lytic	dsDNA	Wild type
SECphi17	E. coli	Lytic	ssDNA	Wild type
SECphi27	E. coli	Lytic	dsDNA	Wild type
λ-vir	E. coli	Lysogenic	dsDNA	Wild type
T4-mut1	E. coli	Lytic	dsDNA	Type I Metis resistant
T4-mut2	E. coli	Lytic	dsDNA	Type I Metis resistant
T4-mut3	E. coli	Lytic	dsDNA	Type I Metis resistant
T4-mut4	E. coli	Lytic	dsDNA	Type I Metis resistant
T4-mut5	E. coli	Lytic	dsDNA	Type I Metis resistant
T6-mut1	E. coli	Lytic	dsDNA	Type I Metis resistant
T6-mut2	E. coli	Lytic	dsDNA	Type I Metis resistant
T6-mut3	E. coli	Lytic	dsDNA	Type I Metis resistant
T6-mut4	E. coli	Lytic	dsDNA	Type I Metis resistant
T6-mut5	E. coli	Lytic	dsDNA	Type I Metis resistant

### Sheet: Tested defense systems
	Species	System	Synthesized sequence	Acession of synthesized gene in the IMG database	Plasmid	Induction	Temperature
1	Escherichia coli 401675	Type I Metis	ATGAATTGCAAAACTATCATTCTTCGTTTCAGGGATTTGGTCACACCCGCCGGAGAAACAATCACTCTACATCAGGATATAATCAAATCTAAGGGCTCAGTTTGGTGGGGATGGTGGGCAAAAGCTGATGAACAATGTCCAAGGGAGTTTAATGATTTAAAAGATCAAATATCTGAAAATAATCCTTTGGAAATATACCTTTTTGATAGTGGACAGTTGAAAATATACTTTGCAAATTTAATCGGTATTTCTACCAATTTCGATAAGCACCCTTGTCCTGTTCATGACATGACACCGCCATATTATAGTGATCAGCAATATAATGTGTGGTTCAATTTTTCATCTATAGAAGAAGTTTCTGATTGTTCAGGTTTAATAAATGGGCTAGCATACTCAGGT…	2648276474/2648276475	pBAD	0.2% arabinose	37oC
2	Escherichia coli 402837	Type I Metis	ATGTGTGAAACCTATATTTTTAGGTTCCGTGACCTAGGAAAAAGTGAAGGATTTACCATCGAGCAACACAATAACATTGCTCGCCAAGAAGGGAATGTTTGGTGGGGGTGGTGGGCTAAATCTGGTGAGCGTTTCCCATCACTGGAACTAAAAAATGCGGCAGAAAAAAATAAACAAATATATTTTTTTGATTCAGGGCGGCTTAAATTTTATACCGCTGTATTAAAGGATACCTGCTCGTCAGCTTTAGGGGATATAAAAAAGCAATCTCCTAAGGATGGTCGCAGAACCCCAGCATATTATAATGAGAATGAGTTGCTGGGATGGTTAAATGTTTCTGAGATTATAGAAATTGATGCTTGTGATATCCTCAAAAAATTCACATATATTCCATTGGAT…	2696414417/2696414418	pBAD	0.2% arabinose	37oC
3	Escherichia coli E308	Type I Metis	ATGAAAGAGACTTACATTTTTAGGTTCCGTGATCTAGGAAAAAGTGAAGGATTTACCATCGAACAGCATAACCAAATTGCTCGTGAGGAAGGGGATGTTTGGTGGGGATGGTGGGCAAAATCTGGTGAGGTGTTTCCATCACAAGAACTAAGAATTGCTGCCGAAAATCTCACCAAAATATATTTTTTTGATTCAGGGCGACTAAAGTTCTATAGGGCCGAATTAAAAGAAGTCTGCTCCTCAGCTGCTGGGGATAGCAAGAAGAAGGCTCCTGATAATGGTAGAAAAACACCAAGGTATTATAATGAAGATGAGTTGTTAGGTTGGTTAAAAGTTTCTGAAATTTGTGAAATTCATGATAATGATGATGTTCTCAAAACCTTATCCTATATTCCATTA…	2909248561/2909248560	pBAD	0.2% arabinose	37oC
4	Phyllobacterium sp. UNC302MFCol5.2	Type II Metis	ATGAAGAAGACAGTACTTATAACTGATTTAGATAACACACTATTCGACTGGTTTAGCGTTTGGTATCATAGCTTTAATGCAATGCTAAATAAAGTCGTTGAGATTTCCGGTTTTTCTAAAGACGAGCTTATTGCACAGATAAAACCGATTCATCAAAAATATGGTACTGCCGAATACTCTTTTATTCTAGAAAGCATACCTCTTTTACAAGAAAAATATGGTGATAGAAACTCCATCAATTTAGTTATGGATGATGCTATACACGCTTTCAGAAGTGAGAGAAAGAAATATCTTTCTCTGTACCCAACAGTAATGGACACTTTGAGTGTATTAAAAAGTAAAGGGTGTTATATTGTCGCGTATACTGAATCCAAAGCTTATTACTCCAATTTCCGCTTA…	2563854868/2563854869	pBAD	0.2% arabinose	25oC

### Sheet: Plasmid sequences
Name	Sequence
Plasmid name	Sequence
pET28-His-bdSUMO-MisA	ATGTGTGAAACCTATATTTTTAGGTTCCGTGACCTAGGAAAAAGTGAAGGATTTACCATCGAGCAACACAATAACATTGCTCGCCAAGAAGGGAATGTTTGGTGGGGGTGGTGGGCTAAATCTGGTGAGCGTTTCCCATCACTGGAACTAAAAAATGCGGCAGAAAAAAATAAACAAATATATTTTTTTGATTCAGGGCGGCTTAAATTTTATACCGCTGTATTAAAGGATACCTGCTCGTCAGCTTTAGGGGATATAAAAAAGCAATCTCCTAAGGATGGTCGCAGAACCCCAGCATATTATAATGAGAATGAGTTGCTGGGATGGTTAAATGTTTCTGAGATTATAGAAATTGATGCTTGTGATATCCTCAAAAAATTCACATATATTCCATTGGAT…
pET28-His-bdSUMO-MisB	ATGAAAAAACTGTTGATAACTGATCTTGATAACACACTTTACGATTGGGTCTCATTTTACGCTCAATCTTTTTCTGCTATGTTTGATAAATTGGTTGAAATATTAGAAGTATCCAGAGACGAACTTACAAATGATTTTAAAAAGGTGCACTTAAAGCATGGGAATTCTGAGTATCCATTTGCGACTTTGGAATTAGAATCGGTCAAGCGGAAGTTCAATGGAGTTTCAAAGGAGATTGTTTTGTCTGAGTTGGATGAAGCATTTCATGCTTTCAACTCGGTTAGAAAGAGAACATTAGTTTGTTATCCTGGAGTGTTAGAAACCTTAGAAGAGCTCAAGTCACGGGGTGTTGTCATTGTTGGACATACAGAAGCTCCGGTCAGGAATGCTCTATTTCGT…
Metis 401675	atagttaagccagtatacactccgctatcgctacgtgactgggtcatggctgcgccccgacacccgccaacacccgctgacgcgccctgacgggcttgtctgctcccggcatccgcttacagacaagctgtgaccgtctccgggagctgcatgtgtcagaggttttcaccgtcatcaccgaaacgcgcgaggcagcagatcaattcgcgcgcgaaggcgaagcggcatgcataatgtgcctgtcaaatggacgaagcagggattctgcaaaccctatgctactccgtcaagccgtcaattgtctgattcgttaccaattatgacaacttgacggctacatcattcactttttcttcacaaccggcacggaactcgctcgggctggccccggtgcatttt…
Metis 402837	atagttaagccagtatacactccgctatcgctacgtgactgggtcatggctgcgccccgacacccgccaacacccgctgacgcgccctgacgggcttgtctgctcccggcatccgcttacagacaagctgtgaccgtctccgggagctgcatgtgtcagaggttttcaccgtcatcaccgaaacgcgcgaggcagcagatcaattcgcgcgcgaaggcgaagcggcatgcataatgtgcctgtcaaatggacgaagcagggattctgcaaaccctatgctactccgtcaagccgtcaattgtctgattcgttaccaattatgacaacttgacggctacatcattcactttttcttcacaaccggcacggaactcgctcgggctggccccggtgcatttt…
Metis E308	atagttaagccagtatacactccgctatcgctacgtgactgggtcatggctgcgccccgacacccgccaacacccgctgacgcgccctgacgggcttgtctgctcccggcatccgcttacagacaagctgtgaccgtctccgggagctgcatgtgtcagaggttttcaccgtcatcaccgaaacgcgcgaggcagcagatcaattcgcgcgcgaaggcgaagcggcatgcataatgtgcctgtcaaatggacgaagcagggattctgcaaaccctatgctactccgtcaagccgtcaattgtctgattcgttaccaattatgacaacttgacggctacatcattcactttttcttcacaaccggcacggaactcgctcgggctggccccggtgcatttt…
Metis UNC302MFCol5.2	atagttaagccagtatacactccgctatcgctacgtgactgggtcatggctgcgccccgacacccgccaacacccgctgacgcgccctgacgggcttgtctgctcccggcatccgcttacagacaagctgtgaccgtctccgggagctgcatgtgtcagaggttttcaccgtcatcaccgaaacgcgcgaggcagcagatcaattcgcgcgcgaaggcgaagcggcatgcataatgtgcctgtcaaatggacgaagcagggattctgcaaaccctatgctactccgtcaagccgtcaattgtctgattcgttaccaattatgacaacttgacggctacatcattcactttttcttcacaaccggcacggaactcgctcgggctggccccggtgcatttt…

### Sheet: Type III Metis
Strain	MisD, IMG number	Sequence	MisA, IMG number	Sequence
Bradyrhizobium erythrophlei GAS478	2700931270	MSRAERDDPEGALLASVTAHALGKLPVLSAERFQALCRDMQGAFPDLVQRSLNGVVEHGAATSSSKRAEFDICGPEPSPVDYDWRFDQRTARRLAEALIGPSNRKVLCVGAPTVYGAIQSLGGKGFLVDRNPLLARNLVSGTYHIADISTNEDLGLHVGRKFDAAIIDPPWYADAYDLWLARTLPLLRTGAEVFVVMFRKFTRPGALDERAQLLQRFEKIGRVSGEPFEAVYSTPPFEQEVLLRLGLPYLPSWRAADIYKIALHPQPELSVFRPVVWSPHNWKRFILEGQVIAVQDIPDDNGPIQVASEFVSCLKTVSQRDPARALYTVWTSRSYAAVVRGTKRIAAILGNSAEVTVERSDLEAAIQLSKDLGFQLRR	2700931271	MPDTCVLRFRDIEEDDTIREHRQLISASGSVWWGWWKKLSEPDRWREIEE LQEKARREGLTVGVFEYSTPGFFVANMVDCIATKGSERVPTPDVRHTPSY ASEKRCPAWFRFTAIEEISATAFEERFGPPPSGDGTFYPIWRERSQASPR ASEPIKTSRPSILHLSDIHFGIDFGFPQRSGPGETPLLDVIERDLRDDPP GLIVVSGDITSRADANVLLNEGLRFLRALSDALKVPKECFVIVPGNHDIS LQNFAPTDYSHEAAFNLFTKEFFGRDMKCPELRRFRFHNGRTVELLAMNS VRLRHKAESQFGYVQWRLYDDALRLTERNPDDFRIAVLHHHLVPASREER TDPNYQEAAISVTLDAGAVVEGLQSNGFELALHGHQHVPAIA…
Blastococcus carthaginiensis BMG 814	8125623339	MQARKSAAGGIDSSFLAWEDPAYLERIKHRVHRVLRDKPVSDVVELARLS GGAYPQYVGHFANELDATIPAQASAPVVPTRARFPLPSPASGEWYFTRDT NTALVEMVADDVLCLGTPSVAERLVEAGRMATVVDNSRFLSDRFNLSSAE VFHSAVEDWSYTRVFDSAILDPPWYFPALDTWLEAASRAVRTGGLICFPL PGYLTRPGASEDRIRILSTAERIGTVEVVPDALDYEVPRYEKIALATGGL QISAPWRVADMIRLRNERPRPDDNTLAPFPGSWTDHRVGEHVISVRNQSQ PARHSRSRSLISPTPGAANYRLNSVSRRNPQVKKADIWTSASTAASVDDW PRLTDLLARLSATDGNPLSLDGSMLEDLQELGTKLELQP	8125623340	MIVVRFSDYEADTIAEHEQVLAQHGEVWWAWWKKLHEDWPAIDLGRLLAA VSSTGAASVGLLDRPTNRFFTANCSAVVHHQGEPVATPDVATTPAYYHDR LFPAWLKFTAISSMSEAQWTAQFGPVPTGDDTLFPVTDAANATQVFGRPC HSGGTGILHISDLHFGSDHGFSAHAHGIRSTKSLSSLIKGAIPQAPAAVV VSGDLTTRGEAEGLTNARTFLERLADDLDVPRDAVVIAPGNHDILVEDPK LTRDFSNEQPFRDFVHLFYGRQTDLERVHYIRGGDGYTYLIGSVNSSRPR NRKTMDYGYVGADRSEPVLRTISQLMHSLPTGSKVWSGLVLHHHVLPAPL FESPEEDRPVSLTLDAGELVSLSQAHGLDAILHGHQHLPFLG…
Loktanella salsilacus 1A07899	8074983242	MNSLPEPHPLDFDWRFTPETVEEFVALIGKERGLLAVGTPSIARRFCQLG REVVLVDRQPFHLVCNHSQIEIDSNTPEISGFCTAVVDPPWYQEHVMTWI AWSARCVGVGGQIYASIWPPDTRPTGESEFEEVIDWLKGWSTVSLHNQHP RYDLPLFERGSIEAGLKQDLSISPRIGRLLKINVQSLPEVPPLKNKKEKW LRFVFDDYQLALRLRQDNPTGPAIVPLPGIENCKWPYVSRRAPGRDLIDI WSSRNEVAVVNGSAKVADILRQVALAEDQAAFDTALSAVPLLANWKIPRP PYRRVSEWAHPQ	8074983243	MGTPAIALRFRDTTAGIDTISAHQKIIDDAGAVWWGWWKKDFEDAPLDFL KGAETNIEIYIVDRSTSRMFRANSSQRIIASDDMPDLALVPEYYQHSAKN VFGWFLISSIDEAPYDVGIGNSFGDGTIVVLDVAAQGLPPVDNVEARTGS QKSSLLVLSDLHFGPDYEFLLQSEVPQVGGEKNTLTDCVFEDLKRLGLED DIGAILVTGDFTSNGVWSDAVMGNIVAEMKAMSETLEVEISSLIALPGNH DVVRYPEGQAVDVAKMAVEKQVAFEHERGFRFFLAELMNRDVKAPLDSVE IVPFKHADLRIGVLNSCRILATEWTEYGYVGPLGFSVIERLAEDHSDRKT YRMIAIHHHLLPINDVQAPSKKGVTLSLDASKILETAQKAGV…
